# Proteostasis modulates gene dosage evolution in antibiotic-resistant bacteria

**DOI:** 10.1101/2024.07.15.603526

**Authors:** Chinmaya Jena, Saillesh Chinnaraj, Soham Deolankar, Nishad Matange

## Abstract

Evolution of gene expression frequently drives antibiotic resistance in bacteria. We had previously (Patel and Matange, *eLife*, 2021) shown that, in *Escherichia coli*, mutations at the *mgrB* locus were beneficial under trimethoprim exposure and led to overexpression of dihydrofolate reductase (DHFR), encoded by the *folA* gene. Here, we show that DHFR levels are further enhanced by spontaneous duplication of a genomic segment encompassing *folA* and spanning hundreds of kilobases. This duplication was rare in wild type *E. coli*. However, its frequency was elevated in a *lon*-knockout strain, altering the mutational landscape early during trimethoprim adaptation. We then exploit this system to investigate the relationship between trimethoprim pressure and *folA* copy number. During long-term evolution, *folA* duplications were frequently reversed. Reversal was slower under antibiotic pressure, first requiring the acquisition of point mutations in DHFR or its promoter. Unexpectedly, despite resistance-conferring point mutations, some populations under high trimethoprim pressure maintained *folA* duplication to compensate for low abundance DHFR mutants. We find that evolution of gene dosage depends on expression demand, which is generated by antibiotic and exacerbated by proteolysis of drug-resistant mutants of DHFR. We propose a novel role for proteostasis as a determinant of copy number evolution in antibiotic-resistant bacteria.
