## Supplementary File 2 for "Proteostasis modulates gene dosage evolution in antibiotic-resistant bacteria"

### Sheet: Line A population
	Position	Mutation	Frequency	Annotation	Gene	Description
105 generations	1864758	G→A	0.204	intergenic (+24/+24)	yeaD → / ← yeaE	putative aldose 1‑epimerase YeaD/methylglyoxal reductase YeaE
	1864763	A→T	0.235	intergenic (+29/+19)	yeaD → / ← yeaE	putative aldose 1‑epimerase YeaD/methylglyoxal reductase YeaE
	1908812	IS5 (+) +4 bp	1	intergenic (‑46/‑110)	mgrB ← / → yobH	PhoQ kinase inhibitor/uncharacterized protein YobH
	1978503	Δ776 bp	1		insB5–insA5	insB5, insA5
	2470431	G→T	0.207	R434I (AGA→ATA)	yfdI →	serotype‑specific glucosyl transferase YfdI
	3046062	T→A	0.213	intergenic (‑161/+106)	ygfF ← / ← gcvP	putative oxidoreductase YgfF/glycine decarboxylase
	3046068	T→A	0.226	intergenic (‑167/+100)	ygfF ← / ← gcvP	putative oxidoreductase YgfF/glycine decarboxylase
	4168540	T→C	0.857	intergenic (+93/‑101)	gltT → / → rrlB	tRNA‑Glu/23S ribosomal RNA
196 generations	1217115	T→C	0.226	intergenic (+119/‑213)	ymgC → / → pdeG	protein YmgC/putative c‑di‑GMP phosphodiesterase PdeG
	1217116	T→G	0.238	intergenic (+120/‑212)	ymgC → / → pdeG	protein YmgC/putative c‑di‑GMP phosphodiesterase PdeG
	1217117	C→A	0.23	intergenic (+121/‑211)	ymgC → / → pdeG	protein YmgC/putative c‑di‑GMP phosphodiesterase PdeG
	1217118	T→G	0.231	intergenic (+122/‑210)	ymgC → / → pdeG	protein YmgC/putative c‑di‑GMP phosphodiesterase PdeG
	1217119	C→A	0.23	intergenic (+123/‑209)	ymgC → / → pdeG	protein YmgC/putative c‑di‑GMP phosphodiesterase PdeG
	1217120	G→A	0.228	intergenic (+124/‑208)	ymgC → / → pdeG	protein YmgC/putative c‑di‑GMP phosphodiesterase PdeG
	1908812	IS5 (+) +4 bp	1	intergenic (‑46/‑110)	mgrB ← / → yobH	PhoQ kinase inhibitor/uncharacterized protein YobH
	1978503	Δ776 bp	1		insB5–insA5	insB5, insA5
	2177245	G→T	0.273	intergenic (‑41/+267)	gatY ← / ← fbaB	tagatose‑1,6‑bisphosphate aldolase 2/fructose‑bisphosphate aldolase class I
252 generations	1908812	IS5 (+) +4 bp	1	intergenic (‑46/‑110)	mgrB ← / → yobH	PhoQ kinase inhibitor/uncharacterized protein YobH
	1978503	Δ776 bp	1		insB5–insA5	insB5, insA5
	2383956	A→T	0.232	intergenic (+32/+39)	elaD → / ← yfbK	protease ElaD/IPR002035/DUF3520 domain‑containing protein YfbK
	2383959	A→T	0.236	intergenic (+35/+36)	elaD → / ← yfbK	protease ElaD/IPR002035/DUF3520 domain‑containing protein YfbK
	2470427	C→A	0.256	Q433K (CAA→AAA)	yfdI →	serotype‑specific glucosyl transferase YfdI
	2574532	C→G	0.226	A158P (GCC→CCC)	eutQ ←	putative ethanolamine utilization acetate kinase EutQ
	4168540	T→C	0.792	intergenic (+93/‑101)	gltT → / → rrlB	tRNA‑Glu/23S ribosomal RNA
	4294366	A→T	0.213	intergenic (+227/‑115)	nrfG → / → gltP	putative formate‑dependent nitrite reductase complex subunit NrfG/glutamate/aspartate : H(+) symporter GltP

### Sheet: Line A 252 gen isolates
LTMPR1 isolates from P36
Isolate ID	position	mutation	annotation	gene	description	GDA
LTMPR1_TMP0_A_0_1	1908812	IS5 (+) +4 bp	intergenic (‑46/‑110)	mgrB ← / → yobH	PhoQ kinase inhibitor/uncharacterized protein YobH	GDA-2: 2.289 Mb to 3.366 Mb
	2574532	C→G	A158P (GCC→CCC)	eutQ ←	putative ethanolamine utilization acetate kinase EutQ
LTMPR1_TMP0_A_0_2	1908812	IS5 (+) +4 bp	intergenic (‑46/‑110)	mgrB ← / → yobH	PhoQ kinase inhibitor/uncharacterized protein YobH	GDA-2: 2.289 Mb to 3.366 Mb
	4168540	T→C	intergenic (+93/‑101)	gltT → / → rrlB	tRNA‑Glu/23S ribosomal RNA
LTMPR1_TMP0_A_0_3	1908812	IS5 (+) +4 bp	intergenic (‑46/‑110)	mgrB ← / → yobH	PhoQ kinase inhibitor/uncharacterized protein YobH	GDA-2: 2.289 Mb to 3.366 Mb
	4168540	T→C	intergenic (+93/‑101)	gltT → / → rrlB	tRNA‑Glu/23S ribosomal RNA
LTMPR1_TMP0_A_1_1	1020961	A→G	intergenic (‑42/‑177)	sulA ← / → sxy	cell division inhibitor SulA/transcriptional coactivator for CRP	None
	1908812	IS5 (+) +4 bp	intergenic (‑46/‑110)	mgrB ← / → yobH	PhoQ kinase inhibitor/uncharacterized protein YobH
LTMPR1_TMP0_A_1_2	1908812	IS5 (+) +4 bp	intergenic (‑46/‑110)	mgrB ← / → yobH	PhoQ kinase inhibitor/uncharacterized protein YobH	None
	2574532	C→G	A158P (GCC→CCC)	eutQ ←	putative ethanolamine utilization acetate kinase EutQ
LTMPR1_TMP0_A_1_3	1020961	A→G	intergenic (‑42/‑177)	sulA ← / → sxy	cell division inhibitor SulA/transcriptional coactivator for CRP	GDA-2: 2.289 Mb to 3.366 Mb
	1908812	IS5 (+) +4 bp	intergenic (‑46/‑110)	mgrB ← / → yobH	PhoQ kinase inhibitor/uncharacterized protein YobH
	4168540	T→C	intergenic (+93/‑101)	gltT → / → rrlB	tRNA‑Glu/23S ribosomal RNA

### Sheet: Line B population
	Position	Mutation	Frequency	Annotation	Gene	Description
105 generations	164581	A→C	0.266	intergenic (+47/‑149)	hrpB → / → mrcB	RNA‑dependent NTPase HrpB/peptidoglycan glycosyltransferase/peptidoglycan DD‑transpeptidase MrcB
	1908812	IS5 (+) +4 bp	1	intergenic (‑46/‑110)	mgrB ← / → yobH	PhoQ kinase inhibitor/uncharacterized protein YobH
	1978503	Δ776 bp	1		insB5–insA5	insB5, insA5
	2177234	C→A	0.238	intergenic (‑30/+278)	gatY ← / ← fbaB	tagatose‑1,6‑bisphosphate aldolase 2/fructose‑bisphosphate aldolase class I
	2177245	G→T	0.25	intergenic (‑41/+267)	gatY ← / ← fbaB	tagatose‑1,6‑bisphosphate aldolase 2/fructose‑bisphosphate aldolase class I
	2470427	C→A	0.216	Q433K (CAA→AAA)	yfdI →	serotype‑specific glucosyl transferase YfdI
	2817499	T→G	0.203	Y2S (TAC→TCC)	yqaB ←	fructose‑1‑phosphate phosphatase YqaB
	4168540	T→C	0.917	intergenic (+93/‑101)	gltT → / → rrlB	tRNA‑Glu/23S ribosomal RNA
	4294366	A→T	0.415	intergenic (+227/‑115)	nrfG → / → gltP	putative formate‑dependent nitrite reductase complex subunit NrfG/glutamate/aspartate : H(+) symporter GltP
196 generations	1908812	IS5 (+) +4 bp	1	intergenic (‑46/‑110)	mgrB ← / → yobH	PhoQ kinase inhibitor/uncharacterized protein YobH
	1978503	Δ776 bp	1		insB5–insA5	insB5, insA5
	2177245	G→T	0.228	intergenic (‑41/+267)	gatY ← / ← fbaB	tagatose‑1,6‑bisphosphate aldolase 2/fructose‑bisphosphate aldolase class I
	2470427	C→A	0.235	Q433K (CAA→AAA)	yfdI →	serotype‑specific glucosyl transferase YfdI
	2817499	T→G	0.262	Y2S (TAC→TCC)	yqaB ←	fructose‑1‑phosphate phosphatase YqaB
	4168540	T→C	0.923	intergenic (+93/‑101)	gltT → / → rrlB	tRNA‑Glu/23S ribosomal RNA
	4294366	A→T	0.447	intergenic (+227/‑115)	nrfG → / → gltP	putative formate‑dependent nitrite reductase complex subunit NrfG/glutamate/aspartate : H(+) symporter GltP
252 generations	1908812	IS5 (+) +4 bp	1	intergenic (‑46/‑110)	mgrB ← / → yobH	PhoQ kinase inhibitor/uncharacterized protein YobH
	1978503	Δ776 bp	1		insB5–insA5	insB5, insA5
	2177234	C→A	0.26	intergenic (‑30/+278)	gatY ← / ← fbaB	tagatose‑1,6‑bisphosphate aldolase 2/fructose‑bisphosphate aldolase class I
	2177245	G→T	0.26	intergenic (‑41/+267)	gatY ← / ← fbaB	tagatose‑1,6‑bisphosphate aldolase 2/fructose‑bisphosphate aldolase class I
	2470427	C→A	0.277	Q433K (CAA→AAA)	yfdI →	serotype‑specific glucosyl transferase YfdI
	2817499	T→G	0.256	Y2S (TAC→TCC)	yqaB ←	fructose‑1‑phosphate phosphatase YqaB
	4168540	T→C	0.899	intergenic (+93/‑101)	gltT → / → rrlB	tRNA‑Glu/23S ribosomal RNA
	4294366	A→T	0.404	intergenic (+227/‑115)	nrfG → / → gltP	putative formate‑dependent nitrite reductase complex subunit NrfG/glutamate/aspartate : H(+) symporter GltP

### Sheet: Line B 252 gen isolates
LTMPR1 isolates from P36
Isolate ID	position	mutation	annotation	gene	description	GDA
LTMPR1_TMP0_B_0_1	1908812	IS5 (+) +4 bp	intergenic (‑46/‑110)	mgrB ← / → yobH	PhoQ kinase inhibitor/uncharacterized protein YobH	GDA-2: 2.289 Mb to 3.366 Mb
	4168540	T→C	intergenic (+93/‑101)	gltT → / → rrlB	tRNA‑Glu/23S ribosomal RNA
LTMPR1_TMP0_B_0_2	1908812	IS5 (+) +4 bp	intergenic (‑46/‑110)	mgrB ← / → yobH	PhoQ kinase inhibitor/uncharacterized protein YobH	GDA-2: 2.289 Mb to 3.366 Mb
	4168540	T→C	intergenic (+93/‑101)	gltT → / → rrlB	tRNA‑Glu/23S ribosomal RNA
LTMPR1_TMP0_B_0_3	1655203	A→G	intergenic (‑62/+144)	rspA ← / ← ynfA	mandelate racemase/muconate lactonizing enzyme family protein RspA/putative transporter YnfA	GDA-2: 2.289 Mb to 3.366 Mb
	1908812	IS5 (+) +4 bp	intergenic (‑46/‑110)	mgrB ← / → yobH	PhoQ kinase inhibitor/uncharacterized protein YobH
	2886322	IS5 (–) +4 bp	coding (895‑898/2667 nt)	cas3 ←	CRISPR‑associated endonuclease/helicase Cas3
	4168540	T→C	intergenic (+93/‑101)	gltT → / → rrlB	tRNA‑Glu/23S ribosomal RNA
LTMPR1_TMP0_B_1_1	1908812	IS5 (+) +4 bp	intergenic (‑46/‑110)	mgrB ← / → yobH	PhoQ kinase inhibitor/uncharacterized protein YobH	none
	2867182	T→A	N124Y (AAC→TAC)	rpoS ←	RNA polymerase sigma factor RpoS
	4200338	C→T	Q20* (CAG→TAG)	hupA →	DNA‑binding protein HU‑alpha
LTMPR1_TMP0_B_1_2	1908812	IS5 (+) +4 bp	intergenic (‑46/‑110)	mgrB ← / → yobH	PhoQ kinase inhibitor/uncharacterized protein YobH	none
	2867182	T→A	N124Y (AAC→TAC)	rpoS ←	RNA polymerase sigma factor RpoS
	4200338	C→T	Q20* (CAG→TAG)	hupA →	DNA‑binding protein HU‑alpha
LTMPR1_TMP0_B_1_2	1908812	IS5 (+) +4 bp	intergenic (‑46/‑110)	mgrB ← / → yobH	PhoQ kinase inhibitor/uncharacterized protein YobH	none
	2867182	T→A	N124Y (AAC→TAC)	rpoS ←	RNA polymerase sigma factor RpoS
	4200338	C→T	Q20* (CAG→TAG)	hupA →	DNA‑binding protein HU‑alpha

### Sheet: Line C population
	Position	Mutation	Frequency	Annotation	Gene	Description
105 generations	164581	A→C	0.227	intergenic (+47/‑149)	hrpB → / → mrcB	RNA‑dependent NTPase HrpB/peptidoglycan glycosyltransferase/peptidoglycan DD‑transpeptidase MrcB
	1908812	IS5 (+) +4 bp	1	intergenic (‑46/‑110)	mgrB ← / → yobH	PhoQ kinase inhibitor/uncharacterized protein YobH
	1978503	Δ776 bp	1		insB5–insA5	insB5, insA5
	2177245	G→T	0.249	intergenic (‑41/+267)	gatY ← / ← fbaB	tagatose‑1,6‑bisphosphate aldolase 2/fructose‑bisphosphate aldolase class I
	4168540	T→C	0.897	intergenic (+93/‑101)	gltT → / → rrlB	tRNA‑Glu/23S ribosomal RNA
	2177234	C→A	0.26	intergenic (‑30/+278)	gatY ← / ← fbaB	tagatose‑1,6‑bisphosphate aldolase 2/fructose‑bisphosphate aldolase class I
	2177245	G→T	0.23	intergenic (‑41/+267)	gatY ← / ← fbaB	tagatose‑1,6‑bisphosphate aldolase 2/fructose‑bisphosphate aldolase class I
	2470427	C→A	0.245	Q433K (CAA→AAA)	yfdI →	serotype‑specific glucosyl transferase YfdI
	3781044	T→A	0.209	intergenic (+27/‑171)	lldD → / → trmL	L‑lactate dehydrogenase/tRNA (cytidine/uridine‑2'‑O)‑ribose methyltransferase
	4294366	A→T	0.308	intergenic (+227/‑115)	nrfG → / → gltP	putative formate‑dependent nitrite reductase complex subunit NrfG/glutamate/aspartate : H(+) symporter GltP
196 generations	1908812	IS5 (+) +4 bp	1	intergenic (‑46/‑110)	mgrB ← / → yobH	PhoQ kinase inhibitor/uncharacterized protein YobH
	1978503	Δ776 bp	1		insB5–insA5	insB5, insA5
	2177234	C→A	0.26	intergenic (‑30/+278)	gatY ← / ← fbaB	tagatose‑1,6‑bisphosphate aldolase 2/fructose‑bisphosphate aldolase class I
	2177245	G→T	0.23	intergenic (‑41/+267)	gatY ← / ← fbaB	tagatose‑1,6‑bisphosphate aldolase 2/fructose‑bisphosphate aldolase class I
	2470427	C→A	0.245	Q433K (CAA→AAA)	yfdI →	serotype‑specific glucosyl transferase YfdI
	3781044	T→A	0.209	intergenic (+27/‑171)	lldD → / → trmL	L‑lactate dehydrogenase/tRNA (cytidine/uridine‑2'‑O)‑ribose methyltransferase
	4294366	A→T	0.308	intergenic (+227/‑115)	nrfG → / → gltP	putative formate‑dependent nitrite reductase complex subunit NrfG/glutamate/aspartate : H(+) symporter GltP
252 generations	1908812	IS5 (+) +4 bp	1	intergenic (‑46/‑110)	mgrB ← / → yobH	PhoQ kinase inhibitor/uncharacterized protein YobH
	1978503	Δ776 bp	1		insB5–insA5	insB5, insA5
	2177245	G→T	0.258	intergenic (‑41/+267)	gatY ← / ← fbaB	tagatose‑1,6‑bisphosphate aldolase 2/fructose‑bisphosphate aldolase class I
	2470427	C→A	0.275	Q433K (CAA→AAA)	yfdI →	serotype‑specific glucosyl transferase YfdI
	3781044	T→A	0.207	intergenic (+27/‑171)	lldD → / → trmL	L‑lactate dehydrogenase/tRNA (cytidine/uridine‑2'‑O)‑ribose methyltransferase
	4294366	A→T	0.226	intergenic (+227/‑115)	nrfG → / → gltP	putative formate‑dependent nitrite reductase complex subunit NrfG/glutamate/aspartate : H(+) symporter GltP

### Sheet: Line C 252 gen isolates
LTMPR1 isolates from P36
Isolate ID	position	mutation	annotation	gene	description	GDA
LTMPR1_TMP0_C_0_1	1908812	IS5 (+) +4 bp	intergenic (‑46/‑110)	mgrB ← / → yobH	PhoQ kinase inhibitor/uncharacterized protein YobH	GDA-2: 2.289 Mb to 3.366 Mb
	4168540	T→C	intergenic (+93/‑101)	gltT → / → rrlB	tRNA‑Glu/23S ribosomal RNA
LTMPR1_TMP0_C_0_2	1908812	IS5 (+) +4 bp	intergenic (‑46/‑110)	mgrB ← / → yobH	PhoQ kinase inhibitor/uncharacterized protein YobH	GDA-2: 2.289 Mb to 3.366 Mb
	4168540	T→C	intergenic (+93/‑101)	gltT → / → rrlB	tRNA‑Glu/23S ribosomal RNA
LTMPR1_TMP0_C_0_3	1908812	IS5 (+) +4 bp	intergenic (‑46/‑110)	mgrB ← / → yobH	PhoQ kinase inhibitor/uncharacterized protein YobH	GDA-2: 2.289 Mb to 3.366 Mb
	4168540	T→C	intergenic (+93/‑101)	gltT → / → rrlB	tRNA‑Glu/23S ribosomal RNA
LTMPR1_TMP0_C_1_1	1020956	A→G	intergenic (‑37/‑182)	sulA ← / → sxy	cell division inhibitor SulA/transcriptional coactivator for CRP	none
	1908812	IS5 (+) +4 bp	intergenic (‑46/‑110)	mgrB ← / → yobH	PhoQ kinase inhibitor/uncharacterized protein YobH
	3419121	IS1 (+) +9 bp	intergenic (+510/‑1005)	yhdV → / → yhdX	lipoprotein YhdV/putative ABC transporter membrane subunit YhdX
	4168540	T→C	intergenic (+93/‑101)	gltT → / → rrlB	tRNA‑Glu/23S ribosomal RNA
LTMPR1_TMP0_C_1_2	779079	A→G	K5E (AAA→GAA)	pal →	peptidoglycan‑associated outer membrane lipoprotein Pal	none
	1020961	A→G	intergenic (‑42/‑177)	sulA ← / → sxy	cell division inhibitor SulA/transcriptional coactivator for CRP
	1908812	IS5 (+) +4 bp	intergenic (‑46/‑110)	mgrB ← / → yobH	PhoQ kinase inhibitor/uncharacterized protein YobH
	2560976	Δ24 bp	intergenic (+78/‑369)	yffL → / → yffM	uncharacterized protein YffL/uncharacterized protein YffM
	4168540	T→C	intergenic (+93/‑101)	gltT → / → rrlB	tRNA‑Glu/23S ribosomal RNA
LTMPR1_TMP0_C_1_3	1908812	IS5 (+) +4 bp	intergenic (‑46/‑110)	mgrB ← / → yobH	PhoQ kinase inhibitor/uncharacterized protein YobH	none
	4168540	T→C	intergenic (+93/‑101)	gltT → / → rrlB	tRNA‑Glu/23S ribosomal RNA
