## Supplementary File 4 for "Proteostasis modulates gene dosage evolution in antibiotic-resistant bacteria"

### Sheet: Line A population
	Position	Mutation	Frequency	Annotation	Gene	Description
105 generations	2867169	A→T	0.283	I128N (ATC→AAC)	rpoS ←	RNA polymerase sigma factor RpoS
	1908812	IS5 (+) +4 bp	intergenic (‑46/‑110)	mgrB ← / → yobH	PhoQ kinase inhibitor/uncharacterized protein YobH
196 generations	2177234	C→A	0.251	intergenic (‑30/+278)	gatY ← / ← fbaB	tagatose‑1,6‑bisphosphate aldolase 2/fructose‑bisphosphate aldolase class I
	2177245	G→T	0.212	intergenic (‑41/+267)	gatY ← / ← fbaB	tagatose‑1,6‑bisphosphate aldolase 2/fructose‑bisphosphate aldolase class I
	2867182	T→A	0.204	N124Y (AAC→TAC)	rpoS ←	RNA polymerase sigma factor RpoS
	3470870	C→A	0.308	V154F (GTT→TTT)	tufA ←	translation elongation factor Tu 1
	1908812	IS5 (+) +4 bp	intergenic (‑46/‑110)	mgrB ← / → yobH	PhoQ kinase inhibitor/uncharacterized protein YobH
252 generations	49765	C→T	0.859	intergenic (+134/‑58)	kefC → / → folA	K(+) : H(+) antiporter KefC/dihydrofolate reductase
	164581	A→C	0.217	intergenic (+47/‑149)	hrpB → / → mrcB	RNA‑dependent NTPase HrpB/peptidoglycan glycosyltransferase/peptidoglycan DD‑transpeptidase MrcB
	2177234	C→A	0.224	intergenic (‑30/+278)	gatY ← / ← fbaB	tagatose‑1,6‑bisphosphate aldolase 2/fructose‑bisphosphate aldolase class I
	2866803	△75	0.942	coding (△75)	rpoS ←	RNA polymerase sigma factor RpoS
	1908812	IS5 (+) +4 bp	intergenic (‑46/‑110)	mgrB ← / → yobH	PhoQ kinase inhibitor/uncharacterized protein YobH

### Sheet: Line A isolates 252 gen
LTMPR1 isolates from P36
	position	mutation	annotation	gene	description	GDA
LTMPR1_TMP300_A_0_1	49765	C→T	intergenic (+134/‑58)	kefC → / → folA	K(+) : H(+) antiporter KefC/dihydrofolate reductase	None
	1908812	IS5 (+) +4 bp	intergenic (‑46/‑110)	mgrB ← / → yobH	PhoQ kinase inhibitor/uncharacterized protein YobH
	2866803	Δ75 bp	coding (749/993 nt)	rpoS	RNA polymerase sigma factor RpoS
LTMPR1_TMP300_A_0_2	49765	C→T	intergenic (+134/‑58)	kefC → / → folA	K(+) : H(+) antiporter KefC/dihydrofolate reductase	None
	1908812	IS5 (+) +4 bp	intergenic (‑46/‑110)	mgrB ← / → yobH	PhoQ kinase inhibitor/uncharacterized protein YobH
	2866804	Δ75 bp	coding (674‑748/993 nt)	rpoS ←	RNA polymerase sigma factor RpoS
LTMPR1_TMP300_A_0_3	49765	C→T	intergenic (+134/‑58)	kefC → / → folA	K(+) : H(+) antiporter KefC/dihydrofolate reductase	None
	1908812	IS5 (+) +4 bp	intergenic (‑46/‑110)	mgrB ← / → yobH	PhoQ kinase inhibitor/uncharacterized protein YobH
	2866804	Δ75 bp	coding (674‑748/993 nt)	rpoS ←	RNA polymerase sigma factor RpoS
LTMPR1_TMP300_A_5_1	49765	C→T	intergenic (+134/‑58)	kefC → / → folA	K(+) : H(+) antiporter KefC/dihydrofolate reductase	None
	1908812	IS5 (+) +4 bp	intergenic (‑46/‑110)	mgrB ← / → yobH	PhoQ kinase inhibitor/uncharacterized protein YobH
	3527033	IS1 (–) +9 bp	coding (565‑573/2136 nt)	igaA →	inner membrane protein IgaA
	2866804	Δ75 bp	coding (674‑748/993 nt)	rpoS ←	RNA polymerase sigma factor RpoS
LTMPR1_TMP300_A_5_2	49765	C→T	intergenic (+134/‑58)	kefC → / → folA	K(+) : H(+) antiporter KefC/dihydrofolate reductase	None
	780632	Δ1,023 bp		valT–lysQ	valT, lysW, valZ, lysY, lysZ, lysQ
	1908812	IS5 (+) +4 bp	intergenic (‑46/‑110)	mgrB ← / → yobH	PhoQ kinase inhibitor/uncharacterized protein YobH
	2866804	Δ75 bp	coding (674‑748/993 nt)	rpoS ←	RNA polymerase sigma factor RpoS
LTMPR1_TMP300_A_5_3	49765	C→T	intergenic (+134/‑58)	kefC → / → folA	K(+) : H(+) antiporter KefC/dihydrofolate reductase	None
	1020661	(ACTTT)1→2	coding (259/510 nt)	sulA ←	cell division inhibitor SulA
	1908812	IS5 (+) +4 bp	intergenic (‑46/‑110)	mgrB ← / → yobH	PhoQ kinase inhibitor/uncharacterized protein YobH
	2866804	Δ75 bp	coding (674‑748/993 nt)	rpoS ←	RNA polymerase sigma factor RpoS

### Sheet: Line B population
	Position	Mutation	Frequency	Annotation	Gene	Description
105 generations	2866936	(TCATCAAC)1→2	0.207	coding (616/993 nt)	rpoS ←	RNA polymerase sigma factor RpoS
	1908812	IS5 (+) +4 bp	intergenic (‑46/‑110)	mgrB ← / → yobH	PhoQ kinase inhibitor/uncharacterized protein YobH
196 generations	1311831	C→T	0.201	intergenic (+23/+17)	tonB → / ← yciA	Ton complex subunit TonB/acyl‑CoA thioesterase YciA
	1446362	Δ1 bp	0.205	intergenic (+156/+16)	ydbL → / ← feaR	DUF1318 domain‑containing protein YdbL/DNA‑binding transcriptional activator FeaR
	1864758	G→A	0.217	intergenic (+24/+24)	yeaD → / ← yeaE	putative aldose 1‑epimerase YeaD/methylglyoxal reductase YeaE
	1864763	A→T	0.215	intergenic (+29/+19)	yeaD → / ← yeaE	putative aldose 1‑epimerase YeaD/methylglyoxal reductase YeaE
	2278162	Δ8 bp	0.315	coding (69‑76/345 nt)	yejG ←	protein YejG
	2867169	A→T	0.544	I128N (ATC→AAC)	rpoS ←	RNA polymerase sigma factor RpoS
	1908812	IS5 (+) +4 bp	intergenic (‑46/‑110)	mgrB ← / → yobH	PhoQ kinase inhibitor/uncharacterized protein YobH
252 generations	49736	A→T	0.336	intergenic (+105/‑87)	kefC → / → folA	K(+) : H(+) antiporter KefC/dihydrofolate reductase
	1020961	A→G	0.316	intergenic (‑42/‑177)	sulA ← / → sxy	cell division inhibitor SulA/transcriptional coactivator for CRP
	2177234	C→A	0.228	intergenic (‑30/+278)	gatY ← / ← fbaB	tagatose‑1,6‑bisphosphate aldolase 2/fructose‑bisphosphate aldolase class I
	2177245	G→T	0.224	intergenic (‑41/+267)	gatY ← / ← fbaB	tagatose‑1,6‑bisphosphate aldolase 2/fructose‑bisphosphate aldolase class I
	2867182	T→A	0.602	N124Y (AAC→TAC)	rpoS ←	RNA polymerase sigma factor RpoS
	4296060	C→T	0.238	intergenic (+266/+376)	gltP → / ← yjcO	glutamate/aspartate : H(+) symporter GltP/Sel1 repeat‑containing protein YjcO
	1908812	IS5 (+) +4 bp	intergenic (‑46/‑110)	mgrB ← / → yobH	PhoQ kinase inhibitor/uncharacterized protein YobH

### Sheet: Line B isolates 252 gen
LTMPR1 isolates from P36
	position	mutation	annotation	gene	description	GDA
LTMPR1_TMP300_B_0_1	49736	A→T	intergenic (+105/‑87)	kefC → / → folA	K(+) : H(+) antiporter KefC/dihydrofolate reductase	none
	1020961	A→G	intergenic (‑42/‑177)	sulA ← / → sxy	cell division inhibitor SulA/transcriptional coactivator for CRP
	1908812	IS5 (+) +4 bp	intergenic (‑46/‑110)	mgrB ← / → yobH	PhoQ kinase inhibitor/uncharacterized protein YobH
	2867182	T→A	N124Y (AAC→TAC)	rpoS ←	RNA polymerase sigma factor RpoS
	3342426	A→G	K52E (AAA→GAA)	kdsC →	3‑deoxy‑D‑manno‑octulosonate 8‑phosphate phosphatase KdsC
LTMPR1_TMP300_B_0_2	1908812	IS5 (+) +4 bp	intergenic (‑46/‑110)	mgrB ← / → yobH	PhoQ kinase inhibitor/uncharacterized protein YobH	20,815 to 223,408
	2867169	A→T	I128N (ATC→AAC)	rpoS ←	RNA polymerase sigma factor RpoS
	3352754	A→T	V91E (GTG→GAG)	arcB ←	sensor histidine kinase ArcB
LTMPR1_TMP300_B_0_3	1908812	IS5 (+) +4 bp	intergenic (‑46/‑110)	mgrB ← / → yobH	PhoQ kinase inhibitor/uncharacterized protein YobH	42,469 to 57,190 kb (5x)
	2866803	Δ75 bp		rpoS	RNA polymerase sigma factor RpoS
LTMPR1_TMP300_B_5_1	1908812	IS5 (+) +4 bp	intergenic (‑46/‑110)	mgrB ← / → yobH	PhoQ kinase inhibitor/uncharacterized protein YobH	20,815 to 223,408
	1908812	IS5 (+) +4 bp	intergenic (‑46/‑110)	mgrB ← / → yobH	PhoQ kinase inhibitor/uncharacterized protein YobH
	2867169	A→T	I128N (ATC→AAC)	rpoS ←	RNA polymerase sigma factor RpoS
	3352754	A→T	V91E (GTG→GAG)	arcB ←	sensor histidine kinase ArcB
LTMPR1_TMP300_B_5_2	1908812	IS5 (+) +4 bp	intergenic (‑46/‑110)	mgrB ← / → yobH	PhoQ kinase inhibitor/uncharacterized protein YobH	20,815 to 223,408
	2867169	A→T	I128N (ATC→AAC)	rpoS ←	RNA polymerase sigma factor RpoS
	3352754	A→T	V91E (GTG→GAG)	arcB ←	sensor histidine kinase ArcB
LTMPR1_TMP300_B_5_3	1908812	IS5 (+) +4 bp	intergenic (‑46/‑110)	mgrB ← / → yobH	PhoQ kinase inhibitor/uncharacterized protein YobH	20,815 to 223,408
	2867169	A→T	I128N (ATC→AAC)	rpoS ←	RNA polymerase sigma factor RpoS
	3352754	A→T	V91E (GTG→GAG)	arcB ←	sensor histidine kinase ArcB

### Sheet: Line C population
	Position	Mutation	Frequency	Annotation	Gene	Description
105 generations	2177234	C→A	0.259	intergenic (‑30/+278)	gatY ← / ← fbaB	tagatose‑1,6‑bisphosphate aldolase 2/fructose‑bisphosphate aldolase class I
	2177245	G→T	0.249	intergenic (‑41/+267)	gatY ← / ← fbaB	tagatose‑1,6‑bisphosphate aldolase 2/fructose‑bisphosphate aldolase class I
	2866804	Δ75 bp	0.38	coding (674‑748/993 nt)	rpoS ←	RNA polymerase sigma factor RpoS
	2866928	+TCATCAAC	0.271	coding (624/993 nt)	rpoS ←	RNA polymerase sigma factor RpoS
	1908812	IS5 (+) +4 bp	intergenic (‑46/‑110)	mgrB ← / → yobH	PhoQ kinase inhibitor/uncharacterized protein YobH
196 generations	164581	A→C	0.216	intergenic (+47/‑149)	hrpB → / → mrcB	RNA‑dependent NTPase HrpB/peptidoglycan glycosyltransferase/peptidoglycan DD‑transpeptidase MrcB
	2177234	C→A	0.263	intergenic (‑30/+278)	gatY ← / ← fbaB	tagatose‑1,6‑bisphosphate aldolase 2/fructose‑bisphosphate aldolase class I
	2177245	G→T	0.266	intergenic (‑41/+267)	gatY ← / ← fbaB	tagatose‑1,6‑bisphosphate aldolase 2/fructose‑bisphosphate aldolase class I
	2470427	C→A	0.211	Q433K (CAA→AAA)	yfdI →	serotype‑specific glucosyl transferase YfdI
	2866804	Δ75 bp	0.346	coding (674‑748/993 nt)	rpoS ←	RNA polymerase sigma factor RpoS
	2867182	T→A	0.221	N124Y (AAC→TAC)	rpoS ←	RNA polymerase sigma factor RpoS
	1908812	IS5 (+) +4 bp	intergenic (‑46/‑110)	mgrB ← / → yobH	PhoQ kinase inhibitor/uncharacterized protein YobH
252 generations	49910	T→A	0.656	W30R (TGG→AGG)	folA →	dihydrofolate reductase
	164581	A→C	0.211	intergenic (+47/‑149)	hrpB → / → mrcB	RNA‑dependent NTPase HrpB/peptidoglycan glycosyltransferase/peptidoglycan DD‑transpeptidase MrcB
	2177234	C→A	0.22	intergenic (‑30/+278)	gatY ← / ← fbaB	tagatose‑1,6‑bisphosphate aldolase 2/fructose‑bisphosphate aldolase class I
	2177245	G→T	0.224	intergenic (‑41/+267)	gatY ← / ← fbaB	tagatose‑1,6‑bisphosphate aldolase 2/fructose‑bisphosphate aldolase class I
	2470427	C→A	0.256	Q433K (CAA→AAA)	yfdI →	serotype‑specific glucosyl transferase YfdI
	2470436	C→A	0.209	Q436K (CAA→AAA)	yfdI →	serotype‑specific glucosyl transferase YfdI
	2867169	A→T	0.737	I128N (ATC→AAC)	rpoS ←	RNA polymerase sigma factor RpoS
	1908812	IS5 (+) +4 bp	intergenic (‑46/‑110)	mgrB ← / → yobH	PhoQ kinase inhibitor/uncharacterized protein YobH

### Sheet: Line C isolates 252 gen
LTMPR1 isolates from P36
	position	mutation	annotation	gene	description	GDA
LTMPR1_TMP300_C_0_1	49793	+TG	intergenic (+162/‑30)	kefC → / → folA	K(+) : H(+) antiporter KefC/dihydrofolate reductase	none
	1908812	IS5 (+) +4 bp	intergenic (‑46/‑110)	mgrB ← / → yobH	PhoQ kinase inhibitor/uncharacterized protein YobH
	3440233	G→C	S266C (TCT→TGT)	rpoA ←	RNA polymerase subunit alpha
LTMPR1_TMP300_C_0_2	49910	T→A	W30R (TGG→AGG)	folA →	dihydrofolate reductase	none
	1908812	IS5 (+) +4 bp	intergenic (‑46/‑110)	mgrB ← / → yobH	PhoQ kinase inhibitor/uncharacterized protein YobH
	2867169	A→T	I128N (ATC→AAC)	rpoS ←	RNA polymerase sigma factor RpoS
LTMPR1_Tmp300_C_0_3	49910	T→A	W30R (TGG→AGG)	folA →	dihydrofolate reductase	none
	889633	+TAG :: IS5 (–) +1 bp	coding (187/1686 nt)	ybjL ←	putative transport protein YbjL
	1908812	IS5 (+) +4 bp	intergenic (‑46/‑110)	mgrB ← / → yobH	PhoQ kinase inhibitor/uncharacterized protein YobH
	2867169	A→T	I128N (ATC→AAC)	rpoS ←	RNA polymerase sigma factor RpoS
	3664961	G→T	noncoding (98/106 nt)	gadY →	small regulatory RNA GadY
LTMPR1_Tmp300_C_5_1	49910	T→A	W30R (TGG→AGG)	folA →	dihydrofolate reductase	none
	780632	Δ1,023 bp		valT–lysQ	valT, lysW, valZ, lysY, lysZ, lysQ
	1908812	IS5 (+) +4 bp	intergenic (‑46/‑110)	mgrB ← / → yobH	PhoQ kinase inhibitor/uncharacterized protein YobH
	2867169	A→T	I128N (ATC→AAC)	rpoS ←	RNA polymerase sigma factor RpoS
LTMPR1_Tmp300_C_5_2	49910	T→A	W30R (TGG→AGG)	folA →	dihydrofolate reductase	~15,000 to ~609,000
	1908812	IS5 (+) +4 bp	intergenic (‑46/‑110)	mgrB ← / → yobH	PhoQ kinase inhibitor/uncharacterized protein YobH
	2867169	A→T	I128N (ATC→AAC)	rpoS ←	RNA polymerase sigma factor RpoS
LTMPR1_Tmp300_C_5_3	1908812	IS5 (+) +4 bp	intergenic (‑46/‑110)	mgrB ← / → yobH	PhoQ kinase inhibitor/uncharacterized protein YobH	20,815 to 223,408
	2867169	A→T	I128N (ATC→AAC)	rpoS ←	RNA polymerase sigma factor RpoS
