## Supplementary File 5 for "Proteostasis modulates gene dosage evolution in antibiotic-resistant bacteria"

### Sheet: Line A population
	Position	Mutation	Frequency	Annotation	Gene	Description
105 generations	49910	T→A	0.794	W30R (TGG→AGG)	folA →	dihydrofolate reductase
	2177245	G→T	0.204	intergenic (‑41/+267)	gatY ← / ← fbaB	tagatose‑1,6‑bisphosphate aldolase 2/fructose‑bisphosphate aldolase class I
	2866951	G→A	0.504	Q201* (CAA→TAA)	rpoS ←	RNA polymerase sigma factor RpoS
196 generations	49910	T→A	1	W30R (TGG→AGG)	folA →	dihydrofolate reductase
	1864758	G→A	0.204	intergenic (+24/+24)	yeaD → / ← yeaE	putative aldose 1‑epimerase YeaD/methylglyoxal reductase YeaE
	1864763	A→T	0.209	intergenic (+29/+19)	yeaD → / ← yeaE	putative aldose 1‑epimerase YeaD/methylglyoxal reductase YeaE
	2177245	G→T	0.251	intergenic (‑41/+267)	gatY ← / ← fbaB	tagatose‑1,6‑bisphosphate aldolase 2/fructose‑bisphosphate aldolase class I
	2866951	G→A	0.892	Q201* (CAA→TAA)	rpoS ←	RNA polymerase sigma factor RpoS
	4051259	G→T	0.255	noncoding (224/246 nt)	csrC →	small regulatory RNA CsrC
252 generations	49765	C→T	0.808	intergenic (+134/‑58)	kefC → / → folA	K(+) : H(+) antiporter KefC/dihydrofolate reductase
	49910	T→A	0.89	W30R (TGG→AGG)	folA →	dihydrofolate reductase
	1978503	Δ776 bp	1		insB5–insA5	insB5, insA5
	2177234	C→A	0.235	intergenic (‑30/+278)	gatY ← / ← fbaB	tagatose‑1,6‑bisphosphate aldolase 2/fructose‑bisphosphate aldolase class I
	2867280	C→G	1	R91P (CGC→CCC)	rpoS ←	RNA polymerase sigma factor RpoS

### Sheet: Line A isolates 252 gen
LTMPR1 isolates from P36
	position	mutation	annotation	gene	description	GDA
LTMPR1_TMP10000_A_0_1	49765	C→T (44.1%)	intergenic (+134/‑58)	kefC/folA	K(+) : H(+) antiporter KefC/dihydrofolate reductase	20,815 to 223,408
	49910	T→A (40.1%)	W30R (TGG→AGG)	folA	dihydrofolate reductase
	696831	Δ109 bp		[glnU]	[glnU]
	1908812	IS5 (+) +4 bp	intergenic (‑46/‑110)	mgrB ← / → yobH	PhoQ kinase inhibitor/uncharacterized protein YobH
	2867280	C→G	R91P (CGC→CCC)	rpoS ←	RNA polymerase sigma factor RpoS
LTMPR1_TMP10000_A_0_2	49765	C→T (43.8%)	intergenic (+134/‑58)	kefC/folA	K(+) : H(+) antiporter KefC/dihydrofolate reductase	20,815 to 223,408
	49910	T→A (43.1%)	W30R (TGG→AGG)	folA	dihydrofolate reductase
	1908812	IS5 (+) +4 bp	intergenic (‑46/‑110)	mgrB ← / → yobH	PhoQ kinase inhibitor/uncharacterized protein YobH
	2867280	C→G	R91P (CGC→CCC)	rpoS ←	RNA polymerase sigma factor RpoS
LTMPR1_TMP10000_A_0_3	49765	C→T	intergenic (+134/‑58)	kefC → / → folA	K(+) : H(+) antiporter KefC/dihydrofolate reductase	none
	49910	T→A	W30R (TGG→AGG)	folA →	dihydrofolate reductase
	1908812	IS5 (+) +4 bp	intergenic (‑46/‑110)	mgrB ← / → yobH	PhoQ kinase inhibitor/uncharacterized protein YobH
	2867280	C→G	R91P (CGC→CCC)	rpoS ←	RNA polymerase sigma factor RpoS
	3545579	G→A	intergenic (+14/‑45)	yhgH → / → nfuA	DNA utilization protein YhgH/iron‑sulfur cluster carrier protein NfuA
LTMPR1_TMP10000_A_10_1	49765	C→T (45.6%)	intergenic (+134/‑58)	kefC/folA	K(+) : H(+) antiporter KefC/dihydrofolate reductase	20,815 to 223,408
	49910	T→A (45.6%)	W30R (TGG→AGG)	folA	dihydrofolate reductase
	1908812	IS5 (+) +4 bp	intergenic (‑46/‑110)	mgrB ← / → yobH	PhoQ kinase inhibitor/uncharacterized protein YobH
	2867280	C→G	R91P (CGC→CCC)	rpoS ←	RNA polymerase sigma factor RpoS
LTMPR1_TMP10000_A_10_2	49765	C→T (73.0%)	intergenic (+134/‑58)	kefC/folA	K(+) : H(+) antiporter KefC/dihydrofolate reductase	20,815 to 223,408
	49910	T→A (68.9%)	W30R (TGG→AGG)	folA	dihydrofolate reductase
	1908812	IS5 (+) +4 bp	intergenic (‑46/‑110)	mgrB ← / → yobH	PhoQ kinase inhibitor/uncharacterized protein YobH
	2867280	C→G	R91P (CGC→CCC)	rpoS ←	RNA polymerase sigma factor RpoS
LTMPR1_TMP10000_A_10_3	49765	C→T	intergenic (+134/‑58)	kefC → / → folA	K(+) : H(+) antiporter KefC/dihydrofolate reductase	none
	49910	T→A	W30R (TGG→AGG)	folA →	dihydrofolate reductase
	1908812	IS5 (+) +4 bp	intergenic (‑46/‑110)	mgrB ← / → yobH	PhoQ kinase inhibitor/uncharacterized protein YobH
	2867280	C→G	R91P (CGC→CCC)	rpoS ←	RNA polymerase sigma factor RpoS

### Sheet: Line B population
	Position	Mutation	Frequency	Annotation	Gene	Description
105 generations	49910	T→A	0.656	W30R (TGG→AGG)	folA →	dihydrofolate reductase
	2177245	G→T	0.231	intergenic (‑41/+267)	gatY ← / ← fbaB	tagatose‑1,6‑bisphosphate aldolase 2/fructose‑bisphosphate aldolase class I
	2867169	A→T	0.254	I128N (ATC→AAC)	rpoS ←	RNA polymerase sigma factor RpoS
196 generations	49910	T→A	1	W30R (TGG→AGG)	folA →	dihydrofolate reductase
	2177245	G→T	0.208	intergenic (‑41/+267)	gatY ← / ← fbaB	tagatose‑1,6‑bisphosphate aldolase 2/fructose‑bisphosphate aldolase class I
	2867169	A→T	0.508	I128N (ATC→AAC)	rpoS ←	RNA polymerase sigma factor RpoS
252 generations	49910	T→A	1	W30R (TGG→AGG)	folA →	dihydrofolate reductase
	50102	A→C	0.098	I94L (ATT→CTT)	folA →	dihydrofolate reductase
	50273	T→G	1	Y151D (TAT→GAT)	folA →	dihydrofolate reductase
	2867481	(A)5→4	1	coding (71/993 nt)	rpoS ←	RNA polymerase sigma factor RpoS

### Sheet: Line B isolates 252 gen
LTMPR1 isolates from P36
	position	mutation	annotation	gene	description	GDA
LTMPR1_TMP10000_B_0_1	49910	T→A	W30R (TGG→AGG)	folA →	dihydrofolate reductase	20,815 to 223,408
	50273	T→G	Y151D (TAT→GAT)	folA →	dihydrofolate reductase
	1908812	IS5 (+) +4 bp	intergenic (‑46/‑110)	mgrB ← / → yobH	PhoQ kinase inhibitor/uncharacterized protein YobH
	2867481	(A)5→4	coding (71/993 nt)	rpoS ←	RNA polymerase sigma factor RpoS
LTMPR1_TMP10000_B_0_2	49910	T→A	W30R (TGG→AGG)	folA →	dihydrofolate reductase	none
	50273	T→G	Y151D (TAT→GAT)	folA →	dihydrofolate reductase
	1908812	IS5 (+) +4 bp	intergenic (‑46/‑110)	mgrB ← / → yobH	PhoQ kinase inhibitor/uncharacterized protein YobH
	2867481	(A)5→4	coding (71/993 nt)	rpoS ←	RNA polymerase sigma factor RpoS
LTMPR1_TMP10000_B_0_3	49910	T→A	W30R (TGG→AGG)	folA →	dihydrofolate reductase	none
	50273	T→G	Y151D (TAT→GAT)	folA →	dihydrofolate reductase
	1908812	IS5 (+) +4 bp	intergenic (‑46/‑110)	mgrB ← / → yobH	PhoQ kinase inhibitor/uncharacterized protein YobH
	2867481	(A)5→4	coding (71/993 nt)	rpoS ←	RNA polymerase sigma factor RpoS
LTMPR1_TMP10000_B_10_1	49910	T→A	W30R (TGG→AGG)	folA →	dihydrofolate reductase	20,815 to 223,408
	50273	T→G	Y151D (TAT→GAT)	folA →	dihydrofolate reductase
	1908812	IS5 (+) +4 bp	intergenic (‑46/‑110)	mgrB ← / → yobH	PhoQ kinase inhibitor/uncharacterized protein YobH
	2867481	(A)5→4	coding (71/993 nt)	rpoS ←	RNA polymerase sigma factor RpoS
LTMPR1_TMP10000_B_10_2	49910	T→A	W30R (TGG→AGG)	folA →	dihydrofolate reductase	20,815 to 223,408
	50273	T→G	Y151D (TAT→GAT)	folA →	dihydrofolate reductase
	1908812	IS5 (+) +4 bp	intergenic (‑46/‑110)	mgrB ← / → yobH	PhoQ kinase inhibitor/uncharacterized protein YobH
	2867481	(A)5→4	coding (71/993 nt)	rpoS ←	RNA polymerase sigma factor RpoS
LTMPR1_TMP10000_B_10_3	49910	T→A	W30R (TGG→AGG)	folA →	dihydrofolate reductase	20,815 to 223,408
	50273	T→G	Y151D (TAT→GAT)	folA →	dihydrofolate reductase
	1908812	IS5 (+) +4 bp	intergenic (‑46/‑110)	mgrB ← / → yobH	PhoQ kinase inhibitor/uncharacterized protein YobH
	2867481	(A)5→4	coding (71/993 nt)	rpoS ←	RNA polymerase sigma factor RpoS

### Sheet: Line C population
	Position	Mutation	Frequency	Annotation	Gene	Description
105 generations	49910	T→A	0.532	W30R (TGG→AGG)	folA →	dihydrofolate reductase
	1442474	A→T	0.548	Y124N (TAT→AAT)	ldhA ←	D‑lactate dehydrogenase
	2867169	A→T	0.214	I128N (ATC→AAC)	rpoS ←	RNA polymerase sigma factor RpoS
	2867485	IS4 (+) +12 bp	0.467	coding (56‑67/993 nt)	rpoS ←	RNA polymerase sigma factor RpoS
196 generations	49910	T→A	1	W30R (TGG→AGG)	folA →	dihydrofolate reductase
	1442474	A→T	0.433	Y124N (TAT→AAT)	ldhA ←	D‑lactate dehydrogenase
	2177234	C→A	0.215	intergenic (‑30/+278)	gatY ← / ← fbaB	tagatose‑1,6‑bisphosphate aldolase 2/fructose‑bisphosphate aldolase class I
	2177245	G→T	0.201	intergenic (‑41/+267)	gatY ← / ← fbaB	tagatose‑1,6‑bisphosphate aldolase 2/fructose‑bisphosphate aldolase class I
	2867169	A→T	0.329	I128N (ATC→AAC)	rpoS ←	RNA polymerase sigma factor RpoS
	2867485	IS4 (+) +12 bp	0.449	coding (56‑67/993 nt)	rpoS ←	RNA polymerase sigma factor RpoS
252 generations	49910	T→A	1	W30R (TGG→AGG)	folA →	dihydrofolate reductase
	50273	T→G	1	Y151D (TAT→GAT)	folA →	dihydrofolate reductase
	2177234	C→A	0.208	intergenic (‑30/+278)	gatY ← / ← fbaB	tagatose‑1,6‑bisphosphate aldolase 2/fructose‑bisphosphate aldolase class I
	2867485	IS4 (+) +12 bp	1	coding (56‑67/993 nt)	rpoS ←	RNA polymerase sigma factor RpoS

### Sheet: Line C isolates 252 gen
LTMPR1 isolates from P36
	position	mutation	annotation	gene	description	GDA
LTMPR1_TMP10000_C_0_1	49910	T→A	W30R (TGG→AGG)	folA →	dihydrofolate reductase	20,815 to 223,408
	50273	T→G	Y151D (TAT→GAT)	folA →	dihydrofolate reductase
	1442474	A→T	Y124N (TAT→AAT)	ldhA ←	D‑lactate dehydrogenase
	1908812	IS5 (+) +4 bp	intergenic (‑46/‑110)	mgrB ← / → yobH	PhoQ kinase inhibitor/uncharacterized protein YobH
	2867485	IS4 (+) +12 bp	coding (56‑67/993 nt)	rpoS ←	RNA polymerase sigma factor RpoS
LTMPR1_TMP10000_C_0_2	49910	T→A	W30R (TGG→AGG)	folA →	dihydrofolate reductase	20,815 to 223,408
	50273	T→G	Y151D (TAT→GAT)	folA →	dihydrofolate reductase
	1442474	A→T	Y124N (TAT→AAT)	ldhA ←	D‑lactate dehydrogenase
	1908812	IS5 (+) +4 bp	intergenic (‑46/‑110)	mgrB ← / → yobH	PhoQ kinase inhibitor/uncharacterized protein YobH
	2867485	IS4 (+) +12 bp	coding (56‑67/993 nt)	rpoS ←	RNA polymerase sigma factor RpoS
LTMPR1_TMP10000_C_0_3	49910	T→A	W30R (TGG→AGG)	folA →	dihydrofolate reductase	20,815 to 223,408
	50273	T→G	Y151D (TAT→GAT)	folA →	dihydrofolate reductase
	1442474	A→T	Y124N (TAT→AAT)	ldhA ←	D‑lactate dehydrogenase
	1908812	IS5 (+) +4 bp	intergenic (‑46/‑110)	mgrB ← / → yobH	PhoQ kinase inhibitor/uncharacterized protein YobH
	2867485	IS4 (+) +12 bp	coding (56‑67/993 nt)	rpoS ←	RNA polymerase sigma factor RpoS
LTMPR1_TMP10000_C_10_1	49910	T→A	W30R (TGG→AGG)	folA →	dihydrofolate reductase	20,815 to 223,408
	50273	T→G	Y151D (TAT→GAT)	folA →	dihydrofolate reductase
	1442474	A→T	Y124N (TAT→AAT)	ldhA ←	D‑lactate dehydrogenase
	1908812	IS5 (+) +4 bp	intergenic (‑46/‑110)	mgrB ← / → yobH	PhoQ kinase inhibitor/uncharacterized protein YobH
	2867485	IS4 (+) +12 bp	coding (56‑67/993 nt)	rpoS ←	RNA polymerase sigma factor RpoS
LTMPR1_TMP10000_C_10_2	49910	T→A	W30R (TGG→AGG)	folA →	dihydrofolate reductase	20,815 to 223,408
	50273	T→G	Y151D (TAT→GAT)	folA →	dihydrofolate reductase
	1442474	A→T	Y124N (TAT→AAT)	ldhA ←	D‑lactate dehydrogenase
	1908812	IS5 (+) +4 bp	intergenic (‑46/‑110)	mgrB ← / → yobH	PhoQ kinase inhibitor/uncharacterized protein YobH
	2867485	IS4 (+) +12 bp	coding (56‑67/993 nt)	rpoS ←	RNA polymerase sigma factor RpoS
	3773860	T→C	V527A (GTT→GCT)	mtlA →	mannitol‑specific PTS enzyme IICBA component
LTMPR1_TMP10000_C_10_3	49910	T→A	W30R (TGG→AGG)	folA →	dihydrofolate reductase	20,815 to 223,408
	50273	T→G	Y151D (TAT→GAT)	folA →	dihydrofolate reductase
	1442474	A→T	Y124N (TAT→AAT)	ldhA ←	D‑lactate dehydrogenase
	1908812	IS5 (+) +4 bp	intergenic (‑46/‑110)	mgrB ← / → yobH	PhoQ kinase inhibitor/uncharacterized protein YobH
	2867485	IS4 (+) +12 bp	coding (56‑67/993 nt)	rpoS ←	RNA polymerase sigma factor RpoS
