## Supplementary File 6 for "Proteostasis modulates gene dosage evolution in antibiotic-resistant bacteria"

### Sheet: TMP 0 lineages
	folA copy number	mgrB	dnaA	folA	rpoS	other mutations
WTMPR4	2x	-21::IS5	D280G	-	-	-
A
0_1	1x	-21::IS5	D280G	-	Δ5bp(483-487)	-
1_1	1x	-21::IS5	D280G	-	IS1::127	-
B
0_1	1x	-21::IS5	D280G	-	-	IS1::1123 in NlpD
1_1	1x	-21::IS5	D280G	-	I128N
C
0_1	1x	-21::IS5	D280G	-	+TC::62	-
1_1	1x	-21::IS5	D280G	-	G21*

### Sheet: TMP 300 lineages
	folA copy number	mgrB	dnaA	folA	rpoS	other mutations
WTMPR4	2x	-21::IS5	D280G	-	-	-
A
0_1	1x	-21::IS5	D280G	W30R	L317Q	-
5_1	1x	-21::IS5	D280G	F153S	-	IS1::Crl ; ArcB S88P
B
0_1	1x	-21::IS5	D280G	C-35T	+A::483	-
5_1	1x	-21::IS5	D280G	C-35T	+A::483	-
C
0_1	1x	-21::IS5	D280G	I94L	W262*	-
5_1	1x	-21::IS5	D280G	I94L	W262*	HemL I15T ; HupA (GATGTA)1→2

### Sheet: TMP high lineages
	folA copy number	mgrB	dnaA	folA	rpoS	other mutations
WTMPR4	2x	-21::IS5	D280G	-	-	-
A
0_1	1x	-21::IS5	D280G	P21Q ; G-10A	I128N	-
10_1	1x	-21::IS5	D280G	P21Q; A26T	*331Y	IraM -85+C ; YdcC F250S ; Nth I180F ; YhaJ (ATCG)2→1 ;
B
0_1	1x	-21::IS5	D280G	D27E ; W30G	I128N	-
10_1	1x	-21::IS5	D280G	D27E ; W30G	I128N	-
C
0_1	1x	-21::IS5	D280G	C-35T ; D27E	I128N	NapC Q177*
10_1	1x	-21::IS5	D280G	C-35T ; D27E	I128N	Ndh Q146*
