## Supplementary File 7 for "Proteostasis modulates gene dosage evolution in antibiotic-resistant bacteria"

### Sheet: TMP 0 lineages
	mgrB	folA	rpoS	rpoC	phoQ	other mutations
WTMPR5	100 A5→A4	W30R
A
0_1	100 A5→A4	W30R			F49V
1_1	100 A5→A4	W30R	I128N			yfjW (T8-T7)
B
0_1	100 A5→A4	W30R		H419P
1_1	100 A5→A4	W30R		H419P
C
0_1	100 A5→A4	W30R		H419P (74%)		rpoA (G279A) (36%)
1_1	100 A5→A4	W30R				sspA (L132R)
0_3	100 A5→A4	W30R				yegI (+9bp, coding), pyrE promoter (A8-A7)

### Sheet: TMP 300 lineages
	mgrB	folA	rpoS	other mutations
WTMPR5	100 A5→A4	W30R
A
0_1	100 A5→A4	W30R	I128N	rsxB (D177V)
5_1	100 A5→A4	W30R		nlpD(+9pb) coding
B
0_1	100 A5→A4	W30R		nlpD(+9pb), dapD (I222T) (65%), ccmF (S227S) (59%)
5_1	100 A5→A4	W30R	I128N	rcsD (I239S) (60%), ackA (V93A)
C
0_1	100 A5→A4	W30R	A146E	ftsW (I139V)
5_1	100 A5→A4	W30R	A106D	prlf (7nt:2x)

### Sheet: TMP high lineages
	mgrB	folA	rpoS	other mutations
WTMPR5	100 A5→A4	W30R
A
0_1	100 A5→A4	W30R; -87 (A→C)	N124Y	dnaX (T626P)
10_1	100 A5→A4	W30R; A26T	N124Y	dnaX (T626P)
B
0_1	100 A5→A4	W30R; Y151S		folD (P100Q)
10_1	100 A5→A4	W30R; -58 (C→T)		acpP (D57G)
C
0_1	100 A5→A4	W30R; -58 (C→T)	N124D (79%)
10_1	100 A5→A4	W30R; -58 (C→T)	I128N
